# ER-associated degradation relying on protein O-mannosylation

**DOI:** 10.1101/2025.01.15.633243

**Authors:** Leticia Lemus, Hadar Meyer, Ana Rodriguez, Maya Schuldiner, Veit Goder

**Affiliations:** Dept. of Genetics, University of Seville, Av. Reina Mercedes 6, 41012 Seville, Spain; Dept. of Molecular Genetics, Meyer Bldg. Room 122, Weizmann Institute of Sciences, 76100 Rehovot, Israel

**Keywords:** Protein O-mannosylation, ERAD, ER quality control, Pbn1, Gpi14

## Abstract

Protein quality control in the secretory pathway, whose dysfunction is linked to various human diseases, begins in the endoplasmic reticulum (ER) and involves ER-associated degradation (ERAD) of terminally misfolded species. We have addressed the roles of protein O-mannosylation in ERAD using complementary genome-wide screens in yeast. Our findings reveal that protein O-mannosylation by the conserved ER-resident O-mannosyltransferase complex Pbn1-Gpi14 generates ERAD cues. This mechanism participates in regulating ERAD of substrates that contain serine-rich regions and provides a fail-safe mechanism for the degradation of non-N-glycosylated misfolded proteins. Our data suggest that the *de novo* synthesis of ERAD cues through protein O-mannosylation is an essential component of ER quality control.
