## Supplementary material for "ER-associated degradation relying on protein O-mannosylation": Table S2 Lemus et al

### Sheet: Sheet1
Table S2
yeast strains used in the study
Identifier	genotype	source
VGY100	BY background; MATa his3Δ1 leu2Δ0 met15Δ0 ura3Δ0	our lab
VGY381	W303 background; MATa; leu2-3,112 trp1-1 can1-100 ura3-1 ade2-1 his3-11,15	our lab
VGY3587	BY background; MTAx; his3Δ1 leu2Δ0 met15Δ0 ura3Δ0, can1Δ::STE2pr-spHIS5, lyp1Δ::STE3pr-LEU2	MS lab
CRY219	BY background; MATa; GAL1P-3HA-PBN1::NAT; HA-GAS1*(VGp167, URA3, CEN)	our lab
CRY222	BY background; MATa; GAL1P-3HA-PBN1::NAT; HA-GAS1*TMD (VGp176, URA3, CEN)	our lab
CRY253	BY background; MATa; Δemp24::KanMX; GAL1P-3HA-PBN1::NAT; HA-CPY*TMD (clone418, URA3, CEN)	our lab
CRY255	BY background; MATa; Δdoa10::KanMX; GAL1P-3HA-PBN1::NAT; HA-CPY*TMD (clone418, URA3, CEN)	our lab
CRY268	BY background; MATa; GAL1P-3HA-PBN1::NAT; HA-CPY* (clone421, URA3, CEN)	our lab
CRY276	BY background; MATa; Δhrd1::HYG; GAL1P-3HA-PBN1::NAT; HA-CPY*TMD (clone418, URA3, CEN)	our lab
CRY277	BY background; MATa; Δasi1::KanMX; GAL1P-3HA-PBN1::NAT; HA-CPY*TMD (clone418, URA3, CEN)	our lab
CRY281	BY background; MATa; GAL1P-3HA-PBN1::NAT; HA-CPY*TMD (clone418, URA3, CEN)	our lab
MBY017	BY background; MATx; GFP-PBN1 (SWAT); SEC63-mCherry (VGp241, URA3, CEN)	our lab
VGY301	BY background; MATa; Δire1::KanMX	our lab
VGY611	W303 background; MATa; HA-GAS1*::URA3 (VGp165, integrative)	our lab
VGY625	W303 background; MATa; Δemp24::HYG; HA-GAS1*::URA3 (VGp165, integrative)	our lab
VGY699	W303 background; MATx; Δemp24::HYG; Δpmt1::HIS; Δpmt2::KanMX; HA-GAS1*::URA3 (VGp165, integrative)	our lab
VGY1179	BY background; MATx; Δhrd1::HYG; ΔN-CPY*FLAG (VGp381, URA3, CEN)	our lab
VGY1600	W303 background; MATa; Δted1::HYG; HA-GAS1*::URA3 (VGp165, integrative)	our lab
VGY1656	W303 background; MATa; Δcwh43::HYG; HA-GAS1*::URA3 (VGp165, integrative)	our lab
VGY2189	BY background; MATa; HA-GAS1* (VGp167, URA3, CEN)	our lab
VGY2337	BY background; MATa; GAL4P-LEU2-TMD-GAS1*(VGp161, URA3, CEN)	our lab
VGY2339	BY background; MATa; Δubc7::KanMX; GAL4P-LEU2-TMD-GAS1*(VGp161, URA3, CEN)	our lab
VGY2594	BY background; MATa; Δemp24::KanMX; HA-GAS1* (VGp167, URA3, CEN)	our lab
VGY3152	BY background; MATa; GFP-GAS1*::URA3	our lab
VGY3171	BY background; MATa; Δemp24::KanMX; GFP-GAS1*::URA3	our lab
VGY3260	BY background; MATa; HA-CPY*TMD (clone418, URA3, CEN)	our lab
VGY3596	BY background; MTAx; his3Δ1 leu2Δ0 met15Δ0 ura3Δ0, can1Δ::STE2pr-spHIS5, lyp1Δ::STE3pr-LEU2; GFP-GAS1*::URA3 (clone226, integrative)	our lab
VGY3746	BY background; MTAx; Δted1::NAT; his3Δ1 leu2Δ0 met15Δ0 ura3Δ0, can1Δ::STE2pr-spHIS5, lyp1Δ::STE3pr-LEU2; GFP-GAS1*::URA3 (clone226, integrative)	our lab
VGY3865	BY background; MATa; HA-CPY* (clone421, URA3, CEN)	our lab
VGY3866	BY background; MATa; PBN1-DAmP::KanMX; HA-GAS1*TMD (VGp176, URA3, CEN)	our lab
VGY3867	BY background; MATa; PBN1-DAmP::KanMX; HA-CPY*TMD (clone418, URA3, CEN)	our lab
VGY3868	BY background; MATa; PBN1-DAmP::KanMX; HA-CPY* (clone421, URA3, CEN)	our lab
VGY3874	BY background; MATx; Δpmt1::HIS; Δpmt2::KanMX; HA-CPY*TMD (clone418, URA3, CEN)	our lab
VGY3909	BY background; MATx; his3Δ1 leu2Δ0 met15Δ0 ura3Δ0, can1Δ::STE2pr-spHIS5, lyp1Δ::STE3pr-LEU2; TEF2P-KAR2ss-mCherry-PBN1::NAT; TDH3P-KAR2ss-GFP-HDEL (VGp341, URA3, CEN)	our lab
VGY3963	BY background; MATx; NOP1P-KAR2ss-GFP-PBN1::URA; SEC63-mCherry (VGp242, LEU2, CEN)	our lab
VGY4164	BY background; MATa; GFP-CPY*TMD (VGp468, URA3, CEN)	our lab
VGY4165	BY background; MATa; PBN1-DAmP::KanMX; GFP-CPY*TMD (VGp468, URA3, CEN)	our lab
VGY4207	BY background; MATa; HA-GAS1*TMD (VGp176, URA3, CEN)	our lab
VGY4224	BY background; MATa; PBN1-DAmP::KanMX; HA-GAS1* (VGp167, URA3, CEN)	our lab
VGY4237	BY background; MATa; HA-GAS1wt (VGp310, URA3, CEN)	our lab
VGY4238	BY background; MATa; GAL1P-3HA-PBN1::NAT; HA-GAS1wt (VGp310, URA3, CEN)	our lab
VGY4250	BY background; MATx; PBN1-AID*-GFP::HYG; osTIR::HIS	our lab
VGY4283	BY background; MATa; PBN1-DAmP::KanMX; HA-GAS1wt (VGp310, URA3, CEN)	our lab
VGY4285	BY background; MATx; Δpmt1::HIS; Δpmt2::KanMX; GFP-CPY*TMD (VGp468, URA3, CEN)	our lab
VGY4300	BY background; MATx; Δpmt1::HIS; Δpmt2::KanMX; HA-GAS1* (VGp167, URA3, CEN)	our lab
VGY4353	BY background; MATx; CFTR-D208-HA (VGp332, URA3, CEN)	our lab
VGY4362	BY background; MATx; GPI14-tdimer2::KanMX; GFP-PBN1 (SWAT)	our lab
VGY4368	BY background; MATa; GPI14-tdimer2::HIS; TDH3P-KAR2ss-GFP-HDEL (VGp341, URA3, CEN)	our lab
VGY4378	BY background; MATa; PBN1-GFP::KanMX; SEC63-mCherry (VGp241, URA3, CEN)	our lab
VGY4379	BY background; MATx; Δpep4::KanMX; GFP-CPY*TMD (VGp468, URA3, CEN)	our lab
VGY4383	BY background; MATa; ΔN-CPY*FLAG (VGp381, URA3, CEN)	our lab
VGY4384	BY background; MATa; PBN1-DAmP::KanMX; ΔN-CPY*FLAG (VGp381, URA3, CEN)	our lab
VGY4385	BY background; MATa; GPI14-DAmP::KanMX; ΔN-CPY*FLAG (VGp381, URA3, CEN)	our lab
VGY4402	BY background; MATx; Δpmt1::HIS; Δpmt2::KanMX; ΔN-CPY*FLAG (VGp381, URA3, CEN)	our lab
VGY4406	BY background; MATx; Δpmt4::KanMX; ΔN-CPY*FLAG (VGp381, URA3, CEN)	our lab
VGY4418	BY background; MATx; Δpmt1::HIS; Δpmt5::KanMX; ΔN-CPY*FLAG (VGp381, URA3, CEN)	our lab
VGY4433	BY background; MATx; PBN1-AID*-GFP::HYG; osTIR::HIS; ΔN-CPY*FLAG (VGp381, URA3, CEN)	our lab
VGY4454	BY background; MATx; PBN1-AID*-GFP::HYG; osTIR::HIS; HA-CPY* (clone421, URA3, CEN)	our lab
VGY4461	BY background; MATx; GPI14-AID*-GFP::HYG; osTIR::HIS	our lab
VGY4464	BY background; MATx; GPI14-AID*-GFP::HYG; osTIR::HIS; ΔN-CPY*FLAG (VGp381, URA3, CEN)	our lab
