## Supplementary material for "ER-associated degradation relying on protein O-mannosylation": Table S3 Lemus et al

### Sheet: Sheet1
Table S3
plasmids used in the study
Identifier	backbone	insert	source
VGp161	pRS316	GAL4P-LEU2-TMD-Gas1*	our lab
VGp165	pRS306	EP-HA-GAS1*	Jigami lab
VGp167	pRS316	EP-HA-GAS1*	our lab
VGp176	pRS316	EP-HA-GAS1*TMD	our lab
VGp241	pRS316	SEC63-mCherry	Carvalho lab
VGp242	pRS315	SEC63-mCherry	Carvalho lab
VGp310	pRS316	EP-HA-GAS1	our lab
VGp332	pRS316	Δ208-CFTR-HA	our lab
VGp341	pRS316	TDH3P-KARss-GFP-HDEL	Jigami lab
VGp381	pRS316	ΔN-CPY*FLAG	Weissman lab
VGp468	pRS316	GAS1P-GFP-CPY*TMD	our lab
VGc226	pRS306	EP-GFP-GAS1*	our lab
VGc418	pRS316	GAS1P-HA-CPY*TMD	our lab
VGc421	pRS316	GAS1P-HA-CPY*	our lab
